# The origin, invasion history and resistance architecture of *Anopheles stephensi* in Africa

**DOI:** 10.1101/2025.03.24.644828

**Authors:** Tristan P.W. Dennis, Jihad Eltaher Sulieman, Mujahid Abdin, Temesgen Ashine, Yehenew Asmamaw, Adane Eyasu, Eba A. Simma, Endalew Zemene, Nigatu Negash, Abena Kochora, Muluken Assefa, Hamza Sami Elzack, Alemayehu Dagne, Biniam Lukas, Mikiyas Gebremichael Bulto, Ahmadali Enayati, Fatemeh Nikpoor, Ashwaq M. Al-Nazawi, Mohammed H. Al-Zahrani, Bouh Abdi Khaireh, Samatar Kayed, Abdoul-Ilah Ahmed Abdi, Richard Allan, Faisal Ashraf, Patricia Pignatelli, Marion Morris, Sanjay C. Nagi, Eric R. Lucas, Anastasia Hernandez-Koutoucheva, Patricia Doumbe-Belisse, Adrienne Epstein, Rebecca Brown, Anne L. Wilson, Alison M. Reynolds, Ellie Sherrard-Smith, Delenasaw Yewhalaw, Endalamaw Gadisa, Elfatih Malik, Hmooda Toto Kafy, Martin J. Donnelly, David Weetman

## Abstract

The invasion of Africa by the Asian urban malaria vector, *Anopheles stephensi,* endangers 126 million people across a rapidly urbanising continent where malaria is primarily a rural disease. Control of *An. stephensi* requires greater understanding of its origin, invasion dynamics, and mechanisms of widespread resistance to vector control insecticides. We present a genomic surveillance study of 551 *An. stephensi* sampled across the invasive and native ranges in Africa and Asia. Our findings support a hypothesis that an initial invasion from Asia to Djibouti seeded separate incursions to Sudan, Ethiopia, and Yemen before spreading inland, aided by favourable temperature, vegetation cover, and human transit conditions. Insecticide resistance in invasive *An. stephensi* is conferred by detoxification genes introduced from Asia. These findings, and a companion genomic data catalogue, will form the foundation of an evidence base for surveillance and management strategies for *An. stephensi*.

---

*Anopheles stephensi* is a primary malaria vector native to South Asia and the Persian Gulf(*1*). Well adapted to urban settings, it was discovered in Djibouti in 2012, and has since been discovered in the wider Horn of Africa (HoA), Yemen, and Kenya, in an apparently ongoing range expansion. *An. stephensi* is a highly competent vector of *Plasmodium falciparum* and *Plasmodium vivax* malaria, and has been associated with substantial increases in malaria cases in Djibouti(*2*) and Ethiopia(*3*). The potential spread of *An. stephensi* to cities across Africa - to an estimated 126 million malaria-naïve people(*4*) - has raised international alarm(*5–7*). This has spurred urgent efforts to understand and contain its expansion, particularly in the HoA and Yemen - a region facing geopolitical instability, millions of displaced and vulnerable people, and high susceptibility to the effects of climate change(*8*). Identifying the origin of *An. stephensi*, and the landscape and environmental factors facilitating its spread would enable targeted vector control and surveillance at points of entry, and the development and refinement of models predicting both the spread of the mosquito and of potential implementation of biological and gene drive control techniques. Furthermore, identifying threats to insecticide-based control methods via genomic surveillance data will enable more focused and proactive resistance management strategies, supporting more optimal programmes to control and eradicate *An. stephensi* in its invasive range.

Previous genetic analyses of *An. stephensi* have found greater similarity between Asian and African mitochondrial barcodes(*9*, *10*), and a stepping stone pattern of diversity and population in structure moving inward into Ethiopia from the coast(*11*). The relatively coarse resolution of mitochondrial barcodes compared to genomic data(*12*), a focus on specific geographic regions(*11*), often with small sample sizes(*13*), leaves many unanswered questions about the fine-scale structure and invasion history of *An. stephensi* in Africa. Analysing whole-genome-sequence (WGS) data of individuals sampled systematically from the native and invasive ranges provides clarity on the often complex dynamics of biological invasions, such as invasion timing, origin, and the number of introductions(*14*). Genomic surveillance studies are transforming the evidence base for the control of both invasive species(*14*) and malaria vectors, based on the analysis of vector population structures, the distribution of insecticide resistance mechanisms and gene drive targets(*15–20*). Here, we present a genomic surveillance study of 551 *An. stephensi* specimens sampled from 9 countries across the invasive and native ranges (**Figure 1a, Table S1, Supporting Material**). We present evidence of the likely origin and routes of the *An. stephensi* invasion, characterise the genomic basis of resistance, and provide a foundational genomic data resource for use in combating the challenge to malaria control presented by *An. stephensi*.

**Figure 1.**

Global population structure suggests an Asian origin of *An. stephensi*. **(A)** map showing sequenced individuals grouped into 12 analysis cohorts based on collection location, principal component analysis (PCA) (**B**) and neighbour-joining tree (**Figure S2**) clustering. Shaded region denotes the native range(*1*), with date of detection in invaded countries and regions (italics). PCA of global samples (**B**) was downsampled to include no more than 30 individuals per cohort, with shaded regions indicating super-population. **(C)** a PCA of samples from the HoA and Yemen only. In both PCAs, points are coloured by cohort, and were generated using 1e5 randomly selected SNPs from accessible regions of chromosome 2. (**D**) Heatmap of mean Hudson’s *Fst* calculated between cohorts, where 0 indicates no differentiation, and 1 indicates complete differentiation. *Fst* was generated using SNPs from accessible regions of chromosome 2. (**E**) A consensus unrooted admixture graph, produced by resampling 1e5 accessible SNPs 1000 times from chromosome 2. Shaded regions denote super-populations, with tips labelled and coloured by cohort. Node labels indicate bootstrap support, and scale bar indicates drift parameter.
