## Supplementary material for "The origin, invasion history and resistance architecture of *Anopheles stephensi* in Africa": Table S2

### Sheet: Sheet1
Gene family	Insecticide Class	Selected in pops	GeneName	AnsteID	Genomic Location (Gene) Anste	AnsteDescription	Angam Ortholog ID	AnGam Ortholog Location	AnGam Ortholog Description	Paralog count	Ortholog count
Acetylcholinesterase (Ace1)	Organophosphates (e.g. pirimphos-methyl), carbamates (e.g. bendiocarb)	DJI, ETB, ETS, ETW, SUD, YEM	Ace1	ASTEI20_043445	CM023248:36,410,379..36,414,740(+)	acetylcholinesterase	AGAP001356	AgamP4_2R:3,438,301..3,497,400(+)	Acetylcholinesterase [Source:UniProtKB/Swiss-Prot;Acc:Q869C3]	5	645
Carboxylesterase alpha-esterase (Coeae)	Organophosphates (e.g. pirimphos-methyl)	APA, DJI, ETB, ETW, SUD	COEAE6G	ASTEI20_031508	CM023249: 18,789,672 - 18,791,947 (+)	esterase E4, transcript variant X2	AGAP006727	AgamP4_2L:37,292,956..37,295,490(-)	carboxylesterase	0	59
			COEAE5G	ASTEI20_035158	CM023249: 18,791,896 - 18,793,991 (-)	venom carboxylesterase-6-like	AGAP006726	AgamP4_2L:37,291,002..37,292,961(+)	carboxylesterase	0	54
			COEAE3G	ASTEI20_040637	CM023249: 18,789,481 - 18,799,041 (+)	uncharacterized LOC118514712	AGAP006724	AgamP4_2L:37,285,915..37,288,160(-)	carboxylesterase	0	41
			COEAEU0	ASTEI20_041705	CM023249: 18,786,748 - 18,788,793 (-)	carboxylesterase 5A-like	AGAP006728	AgamP4_2L:37,296,059..37,298,223(+)	unspecified product	1	61
			COEAEU1	ASTEI20_043207	CM023249: 18,784,698 - 18,786,757 (+)	ester hydrolase C11orf54 homolog	AGAP006729	AgamP4_2L:37,298,235..37,299,911(-)	Ester hydrolase C11orf54	0	83
			COEAE2G	ASTEI20_044800	CM023249: 18,799,511 - 18,801,820 (+)	esterase B1-like	AGAP006723	AgamP4_2L:37,282,152..37,285,191(-)	carboxylesterase	1	79
Carboxylesterase jh (Coejh)		APA	COEJHE2E	ASTEI20_031989	CM023249:26,299,281..26,307,949(+)	esterase E4-like, transcript variant X4	AGAP005834	AgamP4_2L:22,298,997..22,304,537(-)	carboxylesterase	0	583
			COEJHE3/4E	ASTEI20_033264	CM023249:26,294,617..26,297,062(+)	venom carboxylesterase-6-like	AGAP005835, AGAP005836	AgamP4_2L:22,310,958..22,312,826(-)	carboxylesterase juvenile hormone esterase	1	51
			COEJHE5E	ASTEI20_035228	CM023249:26,291,697..26,293,847(+)	esterase E4-like	AGAP005837	AgamP4_2L:22,316,476..22,318,579(-)	carboxylesterase	5	645
			COEJHE1E	ASTEI20_041777	CM023249:26,308,001..26,310,369(+)	esterase 6-like	AGAP005833	AgamP4_2L:22,295,976..22,297,899(-)	carboxylesterase juvenile hormone esterase	0	36
Cytochrome p450 subfamily 6 (Cyp6)	Pyrethroids (e.g. deltamethrin), carbamates (e.g. bendiocarb), organophosphates (e.g. DDT)	SAE, IRN, APA, DJI, ETB, ETS, ETW, SUD, YEM	CYP6P15P	ASTEI20_032647	CM023248:67,483,071..67,484,776(-)	probable cytochrome P450 6a13	AGAP002864	AgamP4_2R:28,487,640..28,489,092(-)	cytochrome P450	0	25
			CYP6-UNK	ASTEI20_035171	CM023248:67,477,795..67,481,130(-)	uncharacterized LOC118504405	NA	NA	NA	NA	NA
			COEAE6O	ASTEI20_035508	CM023248:67,479,980..67,482,706(-)	putative inactive carboxylesterase 4	AGAP002863	AgamP4_2R:28,485,262..28,487,080(-)	carboxylesterase alpha esterase	0	54
			CYP6P5	ASTEI20_035875	CM023248:67,488,448..67,490,812(-)	probable cytochrome P450 6a14	AGAP002866	AgamP4_2R:28,494,017..28,495,645(-)	cytochrome P450	39	3459
			CYP6P2	ASTEI20_036300	CM023248:67,496,703..67,498,644(-)	probable cytochrome P450 6a14	AGAP002869	AgamP4_2R:28,501,033..28,502,910(-)	cytochrome P450	39	3459
			CYP6P4	ASTEI20_036499	CM023248:67,492,369..67,494,276(-)	cytochrome P450 6a2-like	AGAP002867	AgamP4_2R:28,497,087..28,498,674(-)	cytochrome P450	39	3459
			CYP6P3	ASTEI20_038121	CM023248:67,486,189..67,487,995(-)	probable cytochrome P450 6a14	AGAP002865	AgamP4_2R:28,491,415..28,493,141(-)	cytochrome P450	39	3459
			CYP6P1	ASTEI20_040013	CM023248:67,494,277..67,496,495(-)	cytochrome P450 6a2-like	AGAP002868	AgamP4_2R:28,499,251..28,500,900(-)	cytochrome P450	39	3459
			CYP6AA1/2	ASTEI20_041713	CM023248:67,473,117..67,477,560(-)	probable cytochrome P450 6a14, transcript variant X2	AGAP002862, AGAP013128	AgamP4_2R:28,480,576..28,482,637(-)	cytochrome P450	1	87
			CYP6AD1	ASTEI20_043191	CM023248:67,499,107..67,501,071(-)	cytochrome P450 6a2-like	AGAP002870	AgamP4_2R:28,504,248..28,505,816(-)	cytochrome P450	0	32
Cytochrome p450 9k1 (Cyp9k1)	Pyrethroids (e.g. deltamethrin)	APA, SUD, YEM	CYP9K1	ASTEI20_031614	CM023250:9,697,045..9,701,124(+)	probable cytochrome P450 9f2	AGAP000818	AgamP4_X:15,240,572..15,242,864(-)	cytochrome P450	0	41
Glutathione S transferase (Gste)	Pyrethroids (e.g. deltamethrin), carbamates (e.g. bendiocarb), organophosphates (e.g. DDT)	SAE, SAR, IRN, APA, DJI, ETB, ETS, ETW, SUD, YEM	GSTEU0	ASTEI20_032673	CM023249:70,575,584..70,576,751(+)	glutathione S-transferase 1-like	NA	NA	NA	NA	NA
			GSTE3	ASTEI20_036053	CM023249:70,583,332..70,584,603(-)	glutathione S-transferase 1-like	AGAP009197	AgamP4_3R:28,601,368..28,602,280(-)	glutathione S-transferase epsilon class 3	0	58
			GSTE7	ASTEI20_037434	CM023249:70,582,527..70,583,707(+)	glutathione S-transferase 1-like	AGAP009196	AgamP4_3R:28,600,347..28,601,354(+)	glutathione S-transferase epsilon class 7	20	1235
			GSTE2	ASTEI20_040345	CM023249:70,580,140..70,582,164(-)	glutathione S-transferase 1-like	AGAP009194	AgamP4_3R:28,597,652..28,598,640(-)	glutathione S-transferase epsilon class 2	20	1235
			GSTE4/5	ASTEI20_044864	CM023249:70,576,652..70,578,762(-)	glutathione S-transferase 1-like, transcript variant X1	AGAP009192, AGAP009193-RA	AgamP4_3R:28,594,993..28,595,802(-)	glutathione S-transferase epsilon class 5	20	1235
			GSTE8	ASTEI20_044946	CM023249:70,572,788..70,576,539(-)	glutathione S-transferase E14-like	AGAP009190	AgamP4_3R:28,590,243..28,592,545(-)	Glutathione S-transferase epsilon class 8 [Source:UniProtKB/TrEMBL;Acc:A0A1S4H148]	0	57
			GSTEU1	ASTEI20_045507	CM023249:70,581,322..70,582,107(-)	glutathione S-transferase 1-like	NA	NA	NA	NA	NA
Gamma-aminobutyric acid (GABA) receptor / Resistance to dieldrin (Rdl)	Organochlorines (e.g. dieldrin)	SAE, SAR	Gaba/Rdl	ASTEI20_040876	CM023248:14,421,068..14,476,337(-)	gamma-aminobutyric acid receptor alpha-like	AGAP011349	AgamP4_3L:21,584,069..21,613,041(+)	GABA-gated chloride channel
Voltage gated sodium channel (Vgsc)	Pyrethroids (e.g. deltamethin), organophosphates (e.g. DDT)	SAR	Vgsc	ASTEI20_036354	CM023249:42,804,885..42,848,176(-)	sodium channel protein para	AGAP004707	AgamP4_2L2L: 2,358,158-2,431,617	voltage-gated sodium channel
