## Supplementary material for "The origin, invasion history and resistance architecture of *Anopheles stephensi* in Africa": Table S3

### Sheet: Sheet1
b) Model fitting of Fst ~ pairwise distance to main port	Formula	selected?	family	AIC	R2m	Coefficients	Estimate	StdError	t value	Pr(>|t|)
	fst_lin ~ dist	0	Gaussian	-769.428	0.566856	(Intercept)	0.03448	0.005273	6.538	4.72e-10 ***
						dist	1.041e-07	6.296e-09	16.538	< 2e-16 ***
	fst_lin ~ dist * putativeinvasion	1	Gaussian	-803.204	0.635809	(Intercept)	0.05534	0.01099	5.037	1.03e-06 ***
						dist	9.82e-08	1.079e-08	9.098	< 2e-16 ***
						putativeinvasionSame	-0.01703	0.01233	-1.381	0.169
						dist:putativeinvasionSame	-2.18e-08	1.364e-08	-1.599	0.111
	fst_lin ~ dist + putativeinvasion	0	Gaussian	-802.615	0.632441	(Intercept)	0.06843	0.007359	9.299	< 2e-16 ***
						dist	8.454e-08	6.622e-09	12.766	< 2e-16 ***
						putativeinvasionSame	-0.03458	0.005628	-6.145	4.05e-09 ***
b) Model fitting of π ~ population distance to main port	Formula	selected?	family	AIC	R2m delta	Coefficients	Estimate	StdError	t value	Pr(>|t|)
	pi ~ dist_to_nearest_port	0	Gamma(link = "log")	-4373.41	0.351836	(Intercept)	-4.73163	0.0057814	-818.42	<2e-16 ***
						dist_to_nearest_port	-0.0001488	1.08e-05	-13.78	<2e-16 ***
	pi ~ dist_to_nearest_port + InvasionPop	0	Gamma(link = "log")	-4526.92	0.588408	(Intercept)	-4.7	0.005097	-922.19	<2e-16 ***
						dist_to_nearest_port	-0.0001118	8.852e-06	-12.63	<2e-16 ***
						InvasionPopSudan	-0.07512	0.005372	-13.98	<2e-16 ***
	pi ~ dist_to_nearest_port * InvasionPop	1	Gamma(link = "log")	-4526.7	0.589337	(Intercept)	-4.692	0.007923	-592.207	< 2e-16 ***
						dist_to_nearest_port	-0.0001352	2.014e-05	-6.714	7.75e-11 ***
						InvasionPopSudan	-0.08596	0.009872	-8.707	< 2e-16 ***
						dist_to_nearest_port:InvasionPopSudan	2.926e-05	2.242e-05	1.305	0.193
c) Model fitting of ROH ~ distance to main port	Formula	selected?	family	AIC	R2m	Coefficients	Estimate	StdError	t value	Pr(>|t|)
	roh_baseinroh ~ dist_to_nearest_port	0	Gaussian	12777.9	0.177145	(Intercept)	43496070	1634135	26.617	<2e-16 ***
						dist_to_nearest_port	26482	3038	8.717	<2e-16 ***
	roh_baseinroh ~ dist_to_nearest_port + InvasionPop	0	Gaussian	12723	0.298539	(Intercept)	37440950	1696741	22.066	< 2e-16 ***
						dist_to_nearest_port	19678	2939	6.696	8.50e-11 ***
						InvasionPopSudan	14003645	1789517	7.825	6.02e-14 ***
	roh_baseinroh ~ dist_to_nearest_port * InvasionPop	1	Gaussian	12719.3	0.309041	(Intercept)	32650548	2626534	12.431	< 2e-16 ***
						dist_to_nearest_port	33955	6676	5.086	5.96e-07 ***
						InvasionPopSudan	20535123	3271577	6.277	1.02e-09 ***
						dist_to_nearest_port:InvasionPopSudan	-17654	7423	-2.378	0.0179 *
