## Supplementary material for "The origin, invasion history and resistance architecture of *Anopheles stephensi* in Africa": Table S4

### Sheet: Sheet1
Variable	Transformation decision	Variable Code	Scale	Unit	Collection	Source	Downloaded/Processed/CircuitLCPStraightLineAnalysed?	Retained for model?	Datespan	Date created	Link	Citation
Mosquito development rate	Annual mean temp transformed to MDR according to Vallena, 2022	mdr.circuit	30s (1km)	transformed annual mean temp / pixel	Meteorological station + model	CHELSA	Yes	Yes	1981-2011	2017	https://chelsa-climate.org/downloads/	Karger, D.N., Conrad, O., Böhner, J., Kawohl, T., Kreft, H., Soria-Auza, R.W., Zimmermann, N.E., Linder, P., Kessler, M. (2017): Climatologies at high resolution for the Earth land surface areas. Scientific Data. 4 170122. https://doi.org/10.1038/sdata.2017.122	https://esajournals.onlinelibrary.wiley.com/doi/full/10.1002/ecy.3685
Relative Humidity	Normalised to 0-1	hurs.circuit	30s	mean relative humidity / pixel	Meteorological station + model	CHELSA	Yes	Yes	1981-2011	2020	https://chelsa-climate.org/downloads/	Karger, D.N., Conrad, O., Böhner, J., Kawohl, T., Kreft, H., Soria-Auza, R.W., Zimmermann, N.E., Linder, P., Kessler, M. (2017): Climatologies at high resolution for the Earth land surface areas. Scientific Data. 4 170122. https://doi.org/10.1038/sdata.2017.122
Human transit friction	Normalised to 0-1	friction.circuit	30s	minutes to cross one pixel		Malaria Atlas	Yes	Yes	2015	2015	https://malariaatlas.org	Weiss, 2018
Human Population	Normalised to 0-1	pop.circuit	30s	humans/pixel		WorldPop	Yes	Yes	2015	2015	https://hub.worldpop.org/geodata/summary?id=139	https://hub.worldpop.org/doi/10.5258/SOTON/WP00004
Elevation	Normalised to 0-1	ele.circuit	30s	m	satellite	Aster Global Digital Elevation Model	Yes	Yes	2020	2020	https://portal.opentopography.org/dataspace/dataset?opentopoID=OTDS.012020.4326.1	NASA/METI/AIST/Japan Spacesystems, and U.S./Japan ASTER Science Team. ASTER Global Digital Elevation Model V003. 2018, distributed by NASA EOSDIS Land Processes DAAC, https://doi.org/10.5067/ASTER/ASTGTM.003
Slope	Normalised to 0-1	slope.circuit	90m (rescaled to 30s)	average angle / pixel	satellite	Aster Global Digital Elevation Model	Yes	Yes	2020	2020	https://portal.opentopography.org/dataspace/dataset?opentopoID=OTDS.012020.4326.1	NASA/METI/AIST/Japan Spacesystems, and U.S./Japan ASTER Science Team. ASTER Global Digital Elevation Model V003. 2018, distributed by NASA EOSDIS Land Processes DAAC, https://doi.org/10.5067/ASTER/ASTGTM.003
Irrigation	Normalised to 0-1	irrigation.circuit	5 minutes	% pixel area of irrigation	survey	UN FAO	Yes	No	2005	2013	https://www.fao.org/aquastat/en/geospatial-information/global-maps-irrigated-areas/latest-version	Stefan Siebert, Verena Henrich, Karen Frenken and Jacob Burke (2013). Global Map of Irrigation Areas version 5. Rheinische Friedrich-Wilhelms-University, Bonn, Germany / Food and Agriculture Organization of the United Nations, Rome, Italy
Mean Cattle Density	Normalised to 0-1	cattle.circuit	10km	heads/pixel	survey	UN FAO	Yes	No	2020	2020	https://data.apps.fao.org/catalog//iso/9d1e149b-d63f-4213-978b-317a8eb42d02	https://data.apps.fao.org/catalog//iso/9d1e149b-d63f-4213-978b-317a8eb42d02
Enhanced Vegetation Index	Normalised to 0-1	evi.circuit	1km	evi/pixel	satellite	MODIS	Yes	Yes	2022-07-01	2022	https://lpdaac.usgs.gov/products/mod13a3v061/	https://modis.gsfc.nasa.gov/data/dataprod/mod13.php
Wind travel time		mean.wind.traveltime	30km	hours between points	Meteorological station + model	ERA5	Yes	Yes	2000-2010	2020	https://www.ecmwf.int/en/forecasts/dataset/ecmwf-reanalysis-v5	https://www.ecmwf.int/en/forecasts/dataset/ecmwf-reanalysis-v5
