## Supplementary material for "The origin, invasion history and resistance architecture of *Anopheles stephensi* in Africa": Table S5

### Sheet: Sheet1
	formula	Prior	Family	elpd_diff (LOO)	coefficients	mean	sd	95_CI_LOW	95_CI_UP
a) Selecting a prior: regularised horseshoe prior, vs student's t prior	fst_lin ~ pdist +mean.wind.traveltime+mdr.circuit + evi.circuit+pop.circuit+ele.circuit+hurs.circuit+friction.circuit	Regularised horseshoe	Gaussian	0	(Intercept)	0.065222	0.00217	0.06104	0.069441
					pdist	-0.00592	0.006866	-0.019738	0.007887
					mean.wind.traveltime	-0.005403	0.005826	-0.016743	0.006089
					mdr.circuit	0.004533	0.030216	-0.055264	0.062401
					evi.circuit	-0.034176	0.0045	-0.042974	-0.025461
					pop.circuit	-0.006413	0.003064	-0.012488	-0.000447
					ele.circuit	-0.016238	0.030544	-0.076088	0.042573
					hurs.circuit	0.003892	0.003879	-0.003684	0.011469
					friction.circuit	0.049561	0.01026	0.029901	0.070006
					sigma	0.02148	0.001608	0.018616	0.024935
	fst_lin ~ pdist +mean.wind.traveltime+mdr.circuit + evi.circuit+pop.circuit+ele.circuit+hurs.circuit+friction.circuit	Student's t prior	Gaussian	-1.3	(Intercept)	0.065201	0.002127	0.06106	0.06947
					pdist	-0.00379	0.007416	-0.018304	0.011373
					mean.wind.traveltime	-0.005485	0.004968	-0.015224	0.004215
					mdr.circuit	-0.003218	0.018988	-0.04023	0.04098
					evi.circuit	-0.031896	0.004654	-0.040882	-0.022716
					pop.circuit	-0.00481	0.002098	-0.009309	-0.000857
					ele.circuit	-0.009731	0.019351	-0.054435	0.026374
					hurs.circuit	0.002674	0.002438	-0.001999	0.008398
					friction.circuit	0.045185	0.011331	0.022612	0.067133
					sigma	0.021668	0.001621	0.018833	0.025227
b) Does isolation-by-distance or invasion offer greater explanatory power than predictors?	fst_lin ~ evi.circuit + friction.circuit + mdr.circuit	Regularised horseshoe	Gaussian	0	(Intercept)	0.06525	0.002258	0.061	0.07
					evi.circuit	-0.027491	0.004193	-0.036	-0.019
					friction.circuit	0.030465	0.00665	0.018	0.044
					mdr.circuit	-0.007342	0.004993	-0.017	0.001
					sigma	0.021923	0.001612	0.019	0.025
	fst_lin ~ invasion * (evi.circuit + friction.circuit + mdr.circuit)	Regularised horseshoe	Gaussian	-3	(Intercept)	0.068214	0.01095	0.046	0.089
					invasionSudan	0.013373	0.04471	-0.073	0.101
					evi.circuit	-0.023081	0.008203	-0.039	-0.007
					friction.circuit	0.030319	0.011853	0.007	0.053
					mdr.circuit	-0.008904	0.010864	-0.03	0.013
					invasionSudan:evi.circuit	-0.01043	0.009494	-0.029	0.008
					invasionSudan:friction.circuit	-0.028036	0.095746	-0.22	0.156
					invasionSudan:mdr.circuit	0.051319	0.143834	-0.222	0.34
					sigma	0.021886	0.001704	0.019	0.025
	fst_lin ~ pdist*(evi.circuit+friction.circuit+mdr.circuit)	Regularised horseshoe	Gaussian	-0.4	(Intercept)	0.066045	0.002722	0.060655	0.071424
					pdist	-0.008056	0.005909	-0.019544	0.003792
					evi.circuit	-0.033825	0.004584	-0.042489	-0.024646
					friction.circuit	0.048516	0.010251	0.028161	0.06813
					mdr.circuit	-0.013905	0.004768	-0.023309	-0.004628
					pdist:evi.circuit	-0.007426	0.003931	-0.014996	0.000319
					pdist:friction.circuit	0.01213	0.005961	0.000306	0.023715
					pdist:mdr.circuit	-0.011856	0.005194	-0.02167	-0.001471
					sigma	0.021312	0.001592	0.018523	0.02464
	fst_lin ~ pdist	Regularised horseshoe	Gaussian	-23.3	(Intercept	0.065	0.00283	0.06	0.071
					pdist	0.008	0.002892	0.002	0.014
					sigma	0.028	0.002024	0.024	0.032
